# Label-free quantification in the Crux toolkit

**DOI:** 10.1101/2025.04.21.649897

**Authors:** Frank Lawrence Nii Adoquaye Acquaye, Bo Wen, Charles E. Grant, William Stafford Noble, Attila Kertesz-Farkas

## Abstract

Ultimately, most tandem mass spectrometry (MS/MS) proteomics experiments aim to not just detect but also quantify the proteins in a given complex sample. Here, we describe an extension to the Crux MS/MS analysis toolkit to enable label-free quantification of peptides. We demonstrate that Crux’s new quantification command, which is modeled after the algorithms implemented in the widely used FlashLFQ software, is both efficient and accurate. In particular, we achieve a 1.9-fold speedup while reducing the memory usage by 26%. The new crux-lfq command is available in Crux v4.3.
