## Supplementary Table 2 for "Label-free quantification in the Crux toolkit"

Run	Max vs Ion	Max vs Sage	Max vs Flash	Max vs Crux	Ion vs Sage	Ion vs Flash	Ion vs Crux	Sage vs Flash	Sage vs Crux	Flash vs Crux
A1	0.9368	0.8984	0.9342	0.9091	0.8682	0.915	0.8928	0.875	0.8513	0.996
A2	0.9366	0.9036	0.9375	0.9064	0.8652	0.9169	0.8892	0.8744	0.8452	0.9953
A3	0.9359	0.9006	0.9246	0.8851	0.8661	0.9081	0.8733	0.8734	0.8351	0.9958
A4	0.9359	0.8911	0.9248	0.8834	0.8671	0.9132	0.8745	0.8707	0.8337	0.995
B1	0.9355	0.8991	0.93	0.8953	0.8715	0.9146	0.8791	0.8799	0.8443	0.9942
B2	0.9355	0.9008	0.9328	0.9039	0.8709	0.9143	0.888	0.8789	0.8518	0.9953
B3	0.9349	0.8939	0.9273	0.887	0.8676	0.9128	0.8734	0.875	0.8349	0.9954
B4	0.9348	0.9003	0.9243	0.8889	0.8704	0.9107	0.8771	0.8749	0.84	0.9955
C1	0.9355	0.8992	0.9271	0.8804	0.8683	0.9137	0.8711	0.8749	0.8317	0.9957
C2	0.9359	0.8977	0.935	0.9093	0.8683	0.911	0.8872	0.877	0.852	0.9963
C3	0.9346	0.8995	0.9246	0.8918	0.8705	0.9106	0.8792	0.8782	0.8441	0.9947
C4	0.9349	0.8913	0.9204	0.883	0.8714	0.9116	0.8768	0.8753	0.8412	0.9964
D1	0.9343	0.8981	0.9261	0.8772	0.8681	0.908	0.8667	0.875	0.8312	0.9957
D2	0.9349	0.8957	0.9346	0.9061	0.8691	0.9113	0.8866	0.8774	0.8513	0.9962
D3	0.9346	0.8974	0.9254	0.8827	0.8698	0.9136	0.8746	0.8734	0.8308	0.996
D4	0.9349	0.9001	0.9277	0.8856	0.8746	0.9095	0.8692	0.8804	0.8416	0.9949
E1	0.9347	0.9002	0.9254	0.8768	0.8694	0.9109	0.8676	0.875	0.8296	0.9956
E2	0.9349	0.8989	0.9312	0.8935	0.8691	0.9128	0.8805	0.8751	0.8394	0.9955
E3	0.9346	0.8986	0.9326	0.8984	0.868	0.9154	0.8848	0.8775	0.8444	0.9959
E4	0.9332	0.8894	0.9118	0.8668	0.8731	0.9116	0.8674	0.875	0.8307	0.9956
